# IFNγ activates an immune-like regulatory network in the cardiac vascular endothelium

**DOI:** 10.1101/2024.05.03.592380

**Authors:** Timothy D. Arthur, Isaac N. Joshua, Jennifer P. Nguyen, Agnieszka D’Antonio-Chronowska, Matteo D’Antonio, Kelly A. Frazer

**Affiliations:** Biomedical Sciences Graduate Program, University of California, San Diego, La Jolla, 92023; Department of Biomedical Informatics, University of California, San Diego, La Jolla, 92023; Institute of Genomic Medicine, University of California, San Diego, La Jolla, 92023; Bioinformatics and Systems Biology Graduate Program, University of California, San Diego, La Jolla, 92023; Center for Epigenomics, University of California, San Diego, La Jolla, 92023; Department of Pediatrics, University of California, San Diego, La Jolla, 92023

## Abstract

The regulatory mechanisms underlying the response to pro-inflammatory cytokines in cardiac diseases are poorly understood. Here, we use iPSC-derived cardiovascular progenitor cells (CVPCs) to model the response to interferon gamma (IFNγ) in human cardiac tissue. We generate RNA-seq and ATAC-seq for four CVPCs that were treated with IFNγ and compare them with paired untreated controls. Transcriptional differences after treatment show that IFNγ initiates an innate immune cell-like response, shifts the CVPC transcriptome towards coronary artery and aorta profiles, and stimulates expression of endothelial cell-specific genes. Analysis of the accessible chromatin shows that IFNγ is a potent chromatin remodeler and establishes an IRF-STAT immune-cell like regulatory network. Finally, we show that 11 GWAS risk variants for 8 common cardiac diseases overlap IFNγ-upregulated ATAC-seq peaks. Our findings reveal insights into IFNγ-induced activation of an immune-like regulatory network in the cardiac vascular endothelium and the potential role that regulatory elements in this pathway play in common cardiac diseases.

**Graphical Abstract:** 

Paired RNA-seq and ATAC-seq was generated for induced pluripotent stem cell derived cardiovascular progenitor cells (CVPCs) treated with interferon-gamma (IFNγ) and matched controls to model the effect of the pro-inflammatory cytokine on human cardiac tissue. Using the RNA-seq, transcriptomic changes were characterized by performing differential gene expression analysis, integrating gene expression data from hundreds of samples of adult cardiac tissues, and using single cell RNA-seq to evaluate cell type-specificity. Using the ATAC-seq, epigenomic changes were characterized by performing differential chromatin accessibility and transcription factor binding analyses, and annotating ATAC-seq peaks with chromatin states from over 800 tissues. Genetic variants in risk loci associated with cardiac diseases were intersected with ATAC-seq peaks to evaluate whether they were in chromatin that is only accessible after IFNγ treatment. The findings demonstrate the utility of using CVPCs to model the effects of cytokines on cardiac tissues and provide the framework for conducting large scale studies to further evaluate GWAS loci that are explained by context-specific regulatory variation.
