## Supplemental Table 1 for "IFNγ activates an immune-like regulatory network in the cardiac vascular endothelium"

### Sheet: Subject Metadata
iPSCORE_ID	Subject_UUID	Family_ID	Sex	Age_at_enrollment
iPSCORE_110_1	e3c5435b-935b-45a3-847a-fd754cbc7b90	110	Female	48
iPSCORE_117_1	ce67e934-e752-4d69-b212-007c655a7590	117	Female	38
iPSCORE_3_2	21681dd8-da3c-47c9-904c-3b8a91b2c3eb	3	Female	26
iPSCORE_8_2	eb1309e6-5567-437b-82d7-549c1c8d5493	8	Female	65

### Sheet: RNA Metadata
UDID	Treatment	Sample_UUID	iPSCORE_ID	Subject_UUID	Total Reads	Duplicates	Mapped	Properly Paired
UDID006	CONTROL	95cbd7c7-778b-4feb-8cd5-4e1291e6ff20	iPSCORE_8_2	eb1309e6-5567-437b-82d7-549c1c8d5493	95636558	19251340	87124010	90102678
UDID006	IFNg	002cdced-2528-4506-a8a9-11228a93355c	iPSCORE_8_2	eb1309e6-5567-437b-82d7-549c1c8d5493	84084858	14895526	75864174	78887408
UDID076	CONTROL	7b7436b8-7a7a-43cf-b8a0-1ecda20e7553	iPSCORE_110_1	e3c5435b-935b-45a3-847a-fd754cbc7b90	96001558	20761946	82104530	91526462
UDID076	IFNg	85c676f7-a023-4149-8798-3de51fdf7645	iPSCORE_110_1	e3c5435b-935b-45a3-847a-fd754cbc7b90	106506610	22327018	92299086	100028246
UDID088	CONTROL	0f449a51-5eb0-4bb4-ba7a-288fef87cf1a	iPSCORE_117_1	ce67e934-e752-4d69-b212-007c655a7590	85793350	13960950	74147682	80791772
UDID088	IFNg	ed95483f-22c2-47d5-830f-609dcb78d80f	iPSCORE_117_1	ce67e934-e752-4d69-b212-007c655a7590	84597514	15434226	75902328	78400518
UDID148	CONTROL	e2660158-529f-4812-9a4f-82e46eb0fe82	iPSCORE_3_2	21681dd8-da3c-47c9-904c-3b8a91b2c3eb	86776156	19406472	76078490	81856916
UDID148	IFNg	e0082798-51f8-4ecb-b7b1-c701d8ee6843	iPSCORE_3_2	21681dd8-da3c-47c9-904c-3b8a91b2c3eb	91640358	18723338	82861948	85891598

### Sheet: ATAC Metadata
UDID	Treatment	Sample_UUID	iPSCORE_ID	Subject_UUID	Total Reads	Duplicates	Mapped	Properly Paired
UDID006	CONTROL	6638a01a-73be-486f-9d0e-1e9ff7c3dcc1	iPSCORE_8_2	eb1309e6-5567-437b-82d7-549c1c8d5493	81100544	23619791	72085634	67228104
UDID006	IFNg	6cb549ee-a086-427a-a58a-b38f8e5164ac	iPSCORE_8_2	eb1309e6-5567-437b-82d7-549c1c8d5493	91059534	24326869	80066151	75327308
UDID076	CONTROL	144b90ad-4280-44f8-8a5d-c973a064c406	iPSCORE_110_1	e3c5435b-935b-45a3-847a-fd754cbc7b90	46871689	10996948	41670992	37220198
UDID076	IFNg	73813519-84f0-446a-8e78-68c3e96cd4dc	iPSCORE_110_1	e3c5435b-935b-45a3-847a-fd754cbc7b90	105223555	33308753	96232257	91191632
UDID088	CONTROL	4a9408b0-453b-4fe7-8f59-72c3e1312153	iPSCORE_117_1	ce67e934-e752-4d69-b212-007c655a7590	114413433	36474661	102626959	95968940
UDID088	IFNg	6b36c7f9-4084-4763-b6ca-a54bb9dfc6c6	iPSCORE_117_1	ce67e934-e752-4d69-b212-007c655a7590	94009963	28961343	83816695	78037090
UDID148	CONTROL	ae4183e9-563b-4187-98a5-ce920183a94d	iPSCORE_3_2	21681dd8-da3c-47c9-904c-3b8a91b2c3eb	182204579	55847291	161513312	146886614
UDID148	IFNg	6d96d550-39b9-4ee7-b6e4-ad5692232305	iPSCORE_3_2	21681dd8-da3c-47c9-904c-3b8a91b2c3eb	188267683	67543250	167132210	151596650
