## Supplemental Table 4 for "IFNγ activates an immune-like regulatory network in the cardiac vascular endothelium"

### Sheet: TableS4_CellTypeMarkers_v2
Cell_Type	Gene Name	Average_Log2FC	P_value	Adjusted_P_value
Cardiac Muscle	TTN	3.64645	0	0
Cardiac Muscle	ACTC1	3.1943	0	0
Cardiac Muscle	TNNT2	2.91218	0	0
Cardiac Muscle	MYL7	2.88072	0	0
Cardiac Muscle	MYL4	2.75759	0	0
Cardiac Muscle	TNNI1	2.7569	0	0
Cardiac Muscle	MYH6	2.72535	0	0
Cardiac Muscle	ANKRD1	2.60479	0	0
Cardiac Muscle	TNNC1	2.58142	0	0
Cardiac Muscle	CSRP3	2.54654	0	0
Cardiac Muscle	TPM1	2.51475	0	0
Cardiac Muscle	LAD1	2.42145	0	0
Cardiac Muscle	CDH2	2.33752	0	0
Cardiac Muscle	MDH1	2.29446	0	0
Cardiac Muscle	ATP5MC3	2.28335	0	0
Cardiac Muscle	AC020909.2	2.2816	0	0
Cardiac Muscle	MYL3	2.2775	0	0
Cardiac Muscle	SMPX	2.23976	0	0
Cardiac Muscle	KRT8	2.20949	0	0
Cardiac Muscle	SLC25A4	2.20889	0	0
Cardiac Muscle	KRT18	2.20659	0	0
Cardiac Muscle	PLN	2.20058	0	0
Cardiac Muscle	MDK	2.18638	0	0
Cardiac Muscle	CHCHD10	2.18288	0	0
Cardiac Muscle	FBN2	2.17907	0	0
Cardiac Muscle	TECRL	2.16859	0	0
Cardiac Muscle	ATP1B1	2.16635	0	0
Cardiac Muscle	ENO3	2.15497	0	0
Cardiac Muscle	LDHB	2.08873	0	0
Cardiac Muscle	BEX3	2.04462	0	0
Cardiac Muscle	ACTN2	2.02487	0	0
Cardiac Muscle	HACD1	1.98038	0	0
Cardiac Muscle	BNIP3	1.97546	0	0
Cardiac Muscle	NKX2-5	1.97377	0	0
Cardiac Muscle	SLC8A1	1.92372	0	0
Cardiac Muscle	COX5A	1.91908	0	0
Cardiac Muscle	PEG10	1.91149	0	0
Cardiac Muscle	COX7C	1.90025	0	0
Cardiac Muscle	HSPB7	1.89635	0	0
Cardiac Muscle	PRDX2	1.89523	0	0
Cardiac Muscle	MIF	1.8849	0	0
Cardiac Muscle	NEXN	1.88349	0	0
Cardiac Muscle	ENO1	1.86981	0	0
Cardiac Muscle	EEF1A2	1.85854	0	0
Cardiac Muscle	NEBL	1.85679	0	0
Cardiac Muscle	ATP5MC1	1.83935	0	0
Cardiac Muscle	KRT19	1.81081	0	0
Cardiac Muscle	SC5D	1.8105	0	0
Cardiac Muscle	LAPTM4B	1.80079	0	0
Cardiac Muscle	MYH7	1.79482	0	0
Cardiac Muscle	RHOBTB3	1.76579	0	0
Cardiac Muscle	CYCS	1.76409	0	0
Cardiac Muscle	SLC25A3	1.76334	0	0
Cardiac Muscle	UQCR10	1.7598	0	0
Cardiac Muscle	NDUFA4	1.75934	0	0
Cardiac Muscle	MEIS2	1.74898	0	0
Cardiac Muscle	COX7B	1.74463	0	0
Cardiac Muscle	ATP5F1A	1.73153	0	0
Cardiac Muscle	ATP5F1B	1.73057	0	0
Cardiac Muscle	TSTD1	1.71666	0	0
Cardiac Muscle	CRABP2	1.71621	0	0
Cardiac Muscle	EMC10	1.70716	0	0
Cardiac Muscle	UQCRH	1.70204	0	0
Cardiac Muscle	NPPA	1.68883	0	0
Cardiac Muscle	GAPDH	1.68576	0	0
Cardiac Muscle	BAMBI	1.67505	0	0
Cardiac Muscle	RPS2	1.65978	0	0
Cardiac Muscle	NREP	1.64419	0	0
Cardiac Muscle	SLC25A5	1.64008	0	0
Cardiac Muscle	LDB3	1.63508	0	0
Cardiac Muscle	PKP2	1.62348	0	0
Cardiac Muscle	COL2A1	1.60671	0	0
Cardiac Muscle	ATP5MF	1.60403	0	0
Cardiac Muscle	COX6B1	1.59915	0	0
Cardiac Muscle	FABP3	1.5862	0	0
Cardiac Muscle	ATP5PO	1.56099	0	0
Cardiac Muscle	TPI1	1.55681	0	0
Cardiac Muscle	COX8A	1.55313	0	0
Cardiac Muscle	UGP2	1.53924	0	0
Cardiac Muscle	PKM	1.53203	0	0
Cardiac Muscle	LINC01405	1.52778	0	0
Cardiac Muscle	ATP5MPL	1.52768	0	0
Cardiac Muscle	CNN1	1.52363	0	0
Cardiac Muscle	UQCRFS1	1.52005	0	0
Cardiac Muscle	PGAM1	1.51077	0	0
Cardiac Muscle	FAM162A	1.50846	0	0
Cardiac Muscle	FILIP1	1.49717	0	0
Cardiac Muscle	C12orf75	1.48611	0	0
Cardiac Muscle	HSPE1	1.48393	0	0
Cardiac Muscle	BEX1	1.48306	0	0
Cardiac Muscle	PCDH7	1.45261	0	0
Cardiac Muscle	SNHG14	1.42792	0	0
Cardiac Muscle	PFKP	1.42729	0	0
Cardiac Muscle	DSP	1.42393	0	0
Cardiac Muscle	SVIL	1.42077	0	0
Cardiac Muscle	NDUFS6	1.41277	0	0
Cardiac Muscle	ATP5F1C	1.40324	0	0
Cardiac Muscle	ATP5MG	1.3964	0	0
Cardiac Muscle	PDK1	1.38771	0	0
Cardiac Muscle	NME4	1.3802	0	0
Cardiac Muscle	APOE	1.36524	0	0
Cardiac Muscle	PHPT1	1.363	0	0
Cardiac Muscle	ATP5PF	1.35642	0	0
Cardiac Muscle	ATP5F1D	1.35353	0	0
Cardiac Muscle	TIMM8B	1.35305	0	0
Cardiac Muscle	CAP2	1.3526	0	0
Cardiac Muscle	ATP5IF1	1.35212	0	0
Cardiac Muscle	LDHA	1.34985	0	0
Cardiac Muscle	RPLP0	1.33936	0	0
Cardiac Muscle	ATP5MD	1.32681	0	0
Cardiac Muscle	LBH	1.32483	0	0
Cardiac Muscle	PDHA1	1.31645	0	0
Cardiac Muscle	ATP5PD	1.31237	0	0
Cardiac Muscle	BEX4	1.30988	0	0
Cardiac Muscle	ATP5ME	1.30681	0	0
Cardiac Muscle	C4orf48	1.30107	0	0
Cardiac Muscle	ETFB	1.29422	0	0
Cardiac Muscle	VDAC1	1.28599	0	0
Cardiac Muscle	NDUFB1	1.28458	0	0
Cardiac Muscle	TNFRSF12A	1.28307	0	0
Cardiac Muscle	NUDT4	1.28218	0	0
Cardiac Muscle	DMKN	1.27824	0	0
Cardiac Muscle	PDLIM5	1.27421	0	0
Cardiac Muscle	HIGD2A	1.27099	0	0
Cardiac Muscle	COX5B	1.26932	0	0
Cardiac Muscle	SNRPN	1.26562	0	0
Cardiac Muscle	TMEM14B	1.25257	0	0
Cardiac Muscle	SPINT2	1.25243	0	0
Cardiac Muscle	COX6A1	1.24979	0	0
Cardiac Muscle	UQCRQ	1.24922	0	0
Cardiac Muscle	NDUFS5	1.24873	0	0
Cardiac Muscle	NDUFB9	1.24857	0	0
Cardiac Muscle	NDUFS8	1.24581	0	0
Cardiac Muscle	VDAC2	1.23481	0	0
Cardiac Muscle	HMGN1	1.23081	0	0
Cardiac Muscle	QPRT	1.22561	0	0
Cardiac Muscle	GOT1	1.22017	0	0
Cardiac Muscle	NDUFA6	1.21968	0	0
Cardiac Muscle	MDH2	1.21538	0	0
Cardiac Muscle	BZW2	1.20436	0	0
Cardiac Muscle	MYBPC3	1.19876	0	0
Cardiac Muscle	COX6C	1.19843	0	0
Cardiac Muscle	CKM	1.19666	0	0
Cardiac Muscle	SORBS2	1.1957	0	0
Cardiac Muscle	NDUFA1	1.19449	0	0
Cardiac Muscle	NDUFB2	1.19255	0	0
Cardiac Muscle	MRPS6	1.18899	0	0
Cardiac Muscle	FLNC	1.17943	0	0
Cardiac Muscle	ATP5MC2	1.17825	0	0
Cardiac Muscle	CISD1	1.17512	0	0
Cardiac Muscle	NDUFB11	1.17034	0	0
Cardiac Muscle	PFN1	1.16971	0	0
Cardiac Muscle	RPL23	1.16834	0	0
Cardiac Muscle	YBX1	1.1674	0	0
Cardiac Muscle	COX7A2	1.16217	0	0
Cardiac Muscle	GNG5	1.16047	0	0
Cardiac Muscle	HMGCS1	1.15899	0	0
Cardiac Muscle	RPL5	1.15321	0	0
Cardiac Muscle	SLIRP	1.15273	0	0
Cardiac Muscle	NDUFAB1	1.15256	0	0
Cardiac Muscle	GAMT	1.14945	0	0
Cardiac Muscle	PALLD	1.14821	0	0
Cardiac Muscle	MSRB2	1.14596	0	0
Cardiac Muscle	STMN1	1.13942	0	0
Cardiac Muscle	PPP1R12B	1.13782	0	0
Cardiac Muscle	HIGD1A	1.137	0	0
Cardiac Muscle	NDUFB5	1.13327	0	0
Cardiac Muscle	CIRBP	1.13045	0	0
Cardiac Muscle	HSPD1	1.12923	0	0
Cardiac Muscle	ECI1	1.12697	0	0
Cardiac Muscle	NPM1	1.12548	0	0
Cardiac Muscle	TRDN	1.12013	0	0
Cardiac Muscle	SMYD1	1.11984	0	0
Cardiac Muscle	POPDC2	1.11807	0	0
Cardiac Muscle	UQCR11	1.11593	0	0
Cardiac Muscle	MYOZ2	1.11454	0	0
Cardiac Muscle	MRPL41	1.11235	0	0
Cardiac Muscle	FKBP3	1.10946	0	0
Cardiac Muscle	MLF1	1.10612	0	0
Cardiac Muscle	NDUFA13	1.10205	0	0
Cardiac Muscle	CCT2	1.09676	0	0
Cardiac Muscle	GPI	1.09223	0	0
Cardiac Muscle	COX4I1	1.09125	0	0
Cardiac Muscle	RPS26	1.0902	0	0
Cardiac Muscle	CSRP2	1.08925	0	0
Cardiac Muscle	HMGA1	1.08462	0	0
Cardiac Muscle	SNHG29	1.08288	0	0
Cardiac Muscle	SMS	1.07457	0	0
Cardiac Muscle	UQCRC1	1.07437	0	0
Cardiac Muscle	SNTA1	1.06821	0	0
Cardiac Muscle	HMGN3	1.06762	0	0
Cardiac Muscle	SMARCA1	1.06617	0	0
Cardiac Muscle	PGK1	1.06318	0	0
Cardiac Muscle	HNRNPDL	1.06318	0	0
Cardiac Muscle	PPP1R1A	1.05853	0	0
Cardiac Muscle	RPL27	1.0553	0	0
Cardiac Muscle	UQCRB	1.05526	0	0
Cardiac Muscle	COA1	1.05424	0	0
Cardiac Muscle	TIMM13	1.05335	0	0
Cardiac Muscle	RPS17	1.04664	0	0
Cardiac Muscle	RPSA	1.03819	0	0
Cardiac Muscle	MYOM1	1.03515	0	0
Cardiac Muscle	UQCC2	1.03351	0	0
Cardiac Muscle	NDUFB3	1.02835	0	0
Cardiac Muscle	NDUFB8	1.02732	0	0
Cardiac Muscle	MLF2	1.01988	0	0
Cardiac Muscle	SLC38A1	1.01953	0	0
Cardiac Muscle	MAGED2	1.01891	0	0
Cardiac Muscle	TMEM14C	1.01752	0	0
Cardiac Muscle	NAV1	1.01229	0	0
Cardiac Muscle	DOK4	1.01083	0	0
Cardiac Muscle	TOMM22	1.01073	0	0
Cardiac Muscle	MASP1	1.01047	0	0
Cardiac Muscle	NAP1L1	1.00968	0	0
Cardiac Muscle	FHL2	1.00951	0	0
Cardiac Muscle	RPS24	1.00792	0	0
Cardiac Muscle	PGM1	1.00615	0	0
Cardiac Muscle	RPL37A	1.00581	0	0
Cardiac Muscle	SPAG7	1.00577	0	0
Cardiac Muscle	PCBD1	1.00489	0	0
Cardiac Muscle	NME1	1.00408	0	0
Cardiac Muscle	DYNLT1	0.999884	0	0
Cardiac Muscle	IDH2	0.99861	0	0
Cardiac Muscle	CKB	0.997775	0	0
Cardiac Muscle	MICOS10	0.996038	0	0
Cardiac Muscle	RPL41	0.995823	0	0
Cardiac Muscle	HNRNPA1	0.995697	0	0
Cardiac Muscle	CADM1	0.994358	0	0
Cardiac Muscle	NDUFA2	0.993433	0	0
Cardiac Muscle	RYR2	0.992838	0	0
Cardiac Muscle	MAGED1	0.991509	0	0
Cardiac Muscle	TMEM141	0.990744	0	0
Cardiac Muscle	CLDN6	0.990587	0	0
Cardiac Muscle	MAGEF1	0.98919	0	0
Cardiac Muscle	HSPB1	0.985099	0	0
Cardiac Muscle	PEBP1	0.98458	0	0
Cardiac Muscle	ALPK2	0.982796	0	0
Cardiac Muscle	RPS10	0.981537	0	0
Cardiac Muscle	NDUFAF8	0.980268	0	0
Cardiac Muscle	RBM24	0.978312	0	0
Cardiac Muscle	UQCRC2	0.976003	0	0
Cardiac Muscle	MB	0.973271	0	0
Cardiac Muscle	NT5C	0.973264	0	0
Cardiac Muscle	TNNI3	1.16816	9.01378e-256	5.30641e-251
Cardiac Muscle	ACTA1	2.2757	4.60182e-204	2.70909e-199
Cardiac Muscle	NPPB	2.47261	1.00502e-192	5.91654e-188
Endothelial	IFI27	4.28763	0	0
Endothelial	CAV1	3.98854	0	0
Endothelial	B2M	3.89962	0	0
Endothelial	CD74	3.87677	0	0
Endothelial	HLA-B	3.86828	0	0
Endothelial	HLA-E	3.7822	0	0
Endothelial	FLT1	3.68402	0	0
Endothelial	FABP5	3.68155	0	0
Endothelial	RNASE1	3.67496	0	0
Endothelial	STOM	3.66712	0	0
Endothelial	SLC9A3R2	3.64359	0	0
Endothelial	CAVIN2	3.61708	0	0
Endothelial	H19	3.57507	0	0
Endothelial	F8	3.56874	0	0
Endothelial	TM4SF1	3.51329	0	0
Endothelial	ENG	3.46854	0	0
Endothelial	LGALS3	3.28245	0	0
Endothelial	EPAS1	3.27756	0	0
Endothelial	AQP1	3.2736	0	0
Endothelial	HLA-C	3.20896	0	0
Endothelial	HLA-DRB1	3.13927	0	0
Endothelial	GNG11	3.13314	0	0
Endothelial	CD59	3.10794	0	0
Endothelial	MGLL	3.09959	0	0
Endothelial	TMSB4X	3.03315	0	0
Endothelial	KLF2	3.0317	0	0
Endothelial	HLA-A	3.01705	0	0
Endothelial	TMSB10	2.98717	0	0
Endothelial	IL1RL1	2.9809	0	0
Endothelial	ITM2A	2.93229	0	0
Endothelial	IL32	2.89214	0	0
Endothelial	IFITM2	2.891	0	0
Endothelial	IFITM3	2.86889	0	0
Endothelial	ID1	2.81622	0	0
Endothelial	EGFL7	2.67135	0	0
Endothelial	HLA-DRA	2.65817	0	0
Endothelial	IGFBP4	2.65599	0	0
Endothelial	ITGA6	2.6308	0	0
Endothelial	TACC1	2.62296	0	0
Endothelial	TAGLN2	2.55795	0	0
Endothelial	RBP7	2.53234	0	0
Endothelial	ADGRL4	2.50849	0	0
Endothelial	SEC14L1	2.45828	0	0
Endothelial	S1PR1	2.43341	0	0
Endothelial	IFITM1	2.41148	0	0
Endothelial	TCF4	2.38547	0	0
Endothelial	ARHGAP29	2.38234	0	0
Endothelial	NDRG1	2.38215	0	0
Endothelial	SYNE2	2.36441	0	0
Endothelial	CXCL12	2.34613	0	0
Endothelial	LDB2	2.32202	0	0
Endothelial	TCIM	2.31479	0	0
Endothelial	CALM1	2.3115	0	0
Endothelial	RAMP2	2.28016	0	0
Endothelial	HSPA1A	2.2717	0	0
Endothelial	HLA-DPA1	2.22044	0	0
Endothelial	PALMD	2.19123	0	0
Endothelial	IFNGR1	2.16384	0	0
Endothelial	EMCN	2.13569	0	0
Endothelial	NEDD9	2.13228	0	0
Endothelial	KCTD12	2.09972	0	0
Endothelial	ITGA1	2.08292	0	0
Endothelial	BST2	2.08063	0	0
Endothelial	PODXL	2.07114	0	0
Endothelial	TGM2	2.06129	0	0
Endothelial	S100A10	2.04144	0	0
Endothelial	AHNAK	2.04026	0	0
Endothelial	CLIC5	2.03854	0	0
Endothelial	LPL	2.0339	0	0
Endothelial	CDKN1C	2.02652	0	0
Endothelial	TMTC1	2.0097	0	0
Endothelial	NFKBIA	2.00392	0	0
Endothelial	CRIM1	1.99948	0	0
Endothelial	KLF6	1.99069	0	0
Endothelial	CAV2	1.98713	0	0
Endothelial	ETS1	1.96019	0	0
Endothelial	LRRC32	1.9389	0	0
Endothelial	SYNE1	1.92751	0	0
Endothelial	MTUS1	1.88167	0	0
Endothelial	LIFR	1.87992	0	0
Endothelial	MCF2L	1.87191	0	0
Endothelial	TNFSF10	1.86731	0	0
Endothelial	GNAI2	1.86128	0	0
Endothelial	S100A11	1.85606	0	0
Endothelial	ADAM15	1.85131	0	0
Endothelial	SPTBN1	1.83386	0	0
Endothelial	MSN	1.8229	0	0
Endothelial	VAMP5	1.8212	0	0
Endothelial	KDR	1.82082	0	0
Endothelial	HSPG2	1.78931	0	0
Endothelial	ETS2	1.78379	0	0
Endothelial	CYYR1	1.78316	0	0
Endothelial	TEK	1.78163	0	0
Endothelial	SGK1	1.76575	0	0
Endothelial	NPDC1	1.75674	0	0
Endothelial	PIK3R3	1.73377	0	0
Endothelial	MYH9	1.72798	0	0
Endothelial	TMEM204	1.7013	0	0
Endothelial	IFI6	1.67403	0	0
Endothelial	CFLAR	1.67139	0	0
Endothelial	LIMCH1	1.6647	0	0
Endothelial	CAVIN1	1.66099	0	0
Endothelial	LPAR6	1.65046	0	0
Endothelial	RNF144B	1.63662	0	0
Endothelial	HYAL2	1.6326	0	0
Endothelial	PTMA	1.6236	0	0
Endothelial	TSPAN14	1.62001	0	0
Endothelial	KLF4	1.61837	0	0
Endothelial	ABLIM3	1.61321	0	0
Endothelial	HLA-DQB1	1.60275	0	0
Endothelial	PHACTR2	1.59476	0	0
Endothelial	MGAT1	1.56108	0	0
Endothelial	PSMB9	1.55904	0	0
Endothelial	IQGAP1	1.5564	0	0
Endothelial	MARCKS	1.55473	0	0
Endothelial	APP	1.5461	0	0
Endothelial	SHANK3	1.53551	0	0
Endothelial	LY6E	1.53454	0	0
Endothelial	GPRC5B	1.52103	0	0
Endothelial	ELK3	1.50985	0	0
Endothelial	APOLD1	1.50935	0	0
Endothelial	RRAS	1.50138	0	0
Endothelial	CALCOCO2	1.49714	0	0
Endothelial	PAPSS2	1.49137	0	0
Endothelial	THBD	1.4876	0	0
Endothelial	AQP3	1.48438	0	0
Endothelial	RASIP1	1.48352	0	0
Endothelial	PLPP3	1.47605	0	0
Endothelial	IL6ST	1.474	0	0
Endothelial	TLR4	1.46959	0	0
Endothelial	PTPRM	1.45872	0	0
Endothelial	DOCK9	1.45266	0	0
Endothelial	FLNB	1.44785	0	0
Endothelial	PPFIBP1	1.4459	0	0
Endothelial	ANGPT2	1.43958	0	0
Endothelial	GRB10	1.43388	0	0
Endothelial	HSP90B1	1.43316	0	0
Endothelial	SULF2	1.42954	0	0
Endothelial	CTSH	1.42717	0	0
Endothelial	PLSCR1	1.42029	0	0
Endothelial	JCAD	1.41592	0	0
Endothelial	UTRN	1.40027	0	0
Endothelial	PDLIM1	1.39727	0	0
Endothelial	TMEM109	1.38351	0	0
Endothelial	ANXA3	1.37972	0	0
Endothelial	SASH1	1.37335	0	0
Endothelial	EFNB2	1.37283	0	0
Endothelial	MECOM	1.37035	0	0
Endothelial	HEG1	1.36755	0	0
Endothelial	ANXA2	1.36424	0	0
Endothelial	TMEM88	1.35796	0	0
Endothelial	TSPAN7	1.35769	0	0
Endothelial	JAM2	1.35435	0	0
Endothelial	XAF1	1.35399	0	0
Endothelial	CXCL2	1.34907	0	0
Endothelial	MT1X	1.34534	0	0
Endothelial	GBP4	1.34299	0	0
Endothelial	ESYT2	1.341	0	0
Endothelial	WWTR1	1.34031	0	0
Endothelial	ACVRL1	1.33868	0	0
Endothelial	TMOD3	1.33131	0	0
Endothelial	VSIR	1.32519	0	0
Endothelial	FXYD5	1.32016	0	0
Endothelial	ABLIM1	1.31498	0	0
Endothelial	SLFN5	1.30885	0	0
Endothelial	PARP14	1.30755	0	0
Endothelial	EPB41L2	1.30537	0	0
Endothelial	ECSCR	1.30417	0	0
Endothelial	LIMS2	1.29153	0	0
Endothelial	TBX3	1.28985	0	0
Endothelial	GRASP	1.28004	0	0
Endothelial	PITPNC1	1.27592	0	0
Endothelial	PDGFB	1.27571	0	0
Endothelial	HPCAL1	1.27186	0	0
Endothelial	RAC1	1.26968	0	0
Endothelial	PSMB8	1.26663	0	0
Endothelial	SORBS1	1.26513	0	0
Endothelial	SERINC3	1.2612	0	0
Endothelial	CX3CL1	1.25866	0	0
Endothelial	MYL12A	1.24408	0	0
Endothelial	FKBP1A	1.23746	0	0
Endothelial	SP100	1.22095	0	0
Endothelial	SDCBP	1.21754	0	0
Endothelial	PTPRG	1.21543	0	0
Endothelial	FLI1	1.21275	0	0
Endothelial	HLA-F	1.19238	0	0
Endothelial	RHOA	1.18608	0	0
Endothelial	CPAMD8	1.17616	0	0
Endothelial	PTPN12	1.2449	3.05067e-304	1.79593e-299
Endothelial	NCOA3	1.32009	3.09995e-302	1.82494e-297
Endothelial	NRP1	1.22133	1.53677e-297	9.04696e-293
Endothelial	SMTN	1.24225	8.65681e-292	5.09627e-287
Endothelial	RFTN1	1.24205	2.93545e-289	1.7281e-284
Endothelial	JUN	1.67357	1.55327e-288	9.1441e-284
Endothelial	FGFR1	1.35252	2.83381e-280	1.66826e-275
Endothelial	CAPN2	1.1985	5.58693e-280	3.28902e-275
Endothelial	TSPAN18	1.178	1.84391e-270	1.08551e-265
Endothelial	AFDN	1.19826	1.94209e-248	1.14331e-243
Endothelial	MYO1C	1.1923	5.19712e-244	3.05955e-239
Endothelial	IGFBP2	1.50185	7.70736e-242	4.53732e-237
Endothelial	RAPGEF1	1.20064	6.39559e-239	3.76509e-234
Endothelial	ARL6IP1	1.18118	8.89257e-239	5.23506e-234
Endothelial	CNOT6L	1.26176	5.93984e-231	3.49678e-226
Endothelial	TSPAN13	1.25918	4.99932e-206	2.9431e-201
Endothelial	IER2	1.28268	1.81822e-203	1.07038e-198
Endothelial	NKTR	1.23454	1.93533e-196	1.13933e-191
Endothelial	CCND1	1.23795	4.78782e-184	2.81859e-179
Endothelial	NUAK1	1.24252	1.53673e-164	9.04673e-160
Endothelial	STC1	1.1766	1.01812e-74	5.99367e-70
Fibroblast	DCN	6.79331	0	0
Fibroblast	C7	5.18542	0	0
Fibroblast	PLA2G2A	4.74986	0	0
Fibroblast	CFH	4.47081	0	0
Fibroblast	LUM	4.4055	0	0
Fibroblast	C1R	3.87369	0	0
Fibroblast	C1S	3.59111	0	0
Fibroblast	C3	3.43363	0	0
Fibroblast	FBLN2	3.37433	0	0
Fibroblast	PCOLCE2	3.28589	0	0
Fibroblast	EFEMP1	3.27983	0	0
Fibroblast	RARRES1	3.26625	0	0
Fibroblast	NNMT	3.236	0	0
Fibroblast	ABCA8	3.19238	0	0
Fibroblast	FBLN5	2.9862	0	0
Fibroblast	CYBRD1	2.98188	0	0
Fibroblast	COL6A3	2.69547	0	0
Fibroblast	MFAP5	2.6493	0	0
Fibroblast	AKR1C1	2.60314	0	0
Fibroblast	HTRA3	2.54064	0	0
Fibroblast	FBN1	2.41654	0	0
Fibroblast	LTBP2	2.28153	0	0
Fibroblast	ABI3BP	1.96763	0	0
Fibroblast	ALDH1A1	1.89842	0	0
Fibroblast	FMOD	1.87342	0	0
Fibroblast	OGN	1.79469	0	0
Fibroblast	ACSM3	1.71298	0	0
Fibroblast	PODN	1.69676	0	0
Fibroblast	ECM1	1.65607	0	0
Fibroblast	PLEKHH2	1.63144	0	0
Fibroblast	MAMDC2	1.59792	0	0
Fibroblast	ADAMTS5	1.58321	0	0
Fibroblast	PID1	1.5027	0	0
Fibroblast	SOX9	1.4223	0	0
Fibroblast	ISLR	1.34156	0	0
Fibroblast	IGF1	1.33878	0	0
Fibroblast	CTSF	1.27579	0	0
Fibroblast	THBS2	1.27159	0	0
Fibroblast	LOX	1.26395	0	0
Fibroblast	MEG3	1.25774	0	0
Fibroblast	CES1	1.16034	0	0
Fibroblast	SRPX2	1.15574	0	0
Fibroblast	LPAR1	1.00858	0	0
Fibroblast	LINC00632	1.51386	3.70539e-306	2.18136e-301
Fibroblast	PTGIS	1.45687	9.25503e-304	5.44844e-299
Fibroblast	MFAP4	2.63395	9.42322e-304	5.54745e-299
Fibroblast	MMP2	2.85859	2.74478e-299	1.61585e-294
Fibroblast	TCF21	1.00106	9.91047e-299	5.83429e-294
Fibroblast	TGFBR3	2.21217	3.00229e-283	1.76745e-278
Fibroblast	COL8A1	1.90187	1.07228e-275	6.31253e-271
Fibroblast	FIBIN	1.7654	1.46905e-264	8.64827e-260
Fibroblast	FBLN1	4.1528	1.60036e-264	9.42133e-260
Fibroblast	EPHA3	1.01322	6.3407e-262	3.73277e-257
Fibroblast	COL12A1	1.21955	1.75616e-237	1.03385e-232
Fibroblast	PCDH9	1.69688	5.51095e-236	3.2443e-231
Fibroblast	VGLL3	1.02839	1.41734e-235	8.34391e-231
Fibroblast	LTBP4	3.01595	7.37094e-235	4.33927e-230
Fibroblast	COL14A1	1.48466	1.87186e-226	1.10197e-221
Fibroblast	ADAMTSL2	1.11942	2.37708e-220	1.39939e-215
Fibroblast	FOSL2	1.87682	5.09444e-218	2.9991e-213
Fibroblast	PDGFRA	2.20559	1.03539e-213	6.09535e-209
Fibroblast	EGR1	1.95406	8.59601e-208	5.06047e-203
Fibroblast	FGF7	1.15901	5.85304e-204	3.44569e-199
Fibroblast	ANG	1.26037	2.4132e-202	1.42065e-197
Fibroblast	GAS7	1.84428	4.42856e-195	2.6071e-190
Fibroblast	IRS2	1.8531	5.58448e-195	3.28758e-190
Fibroblast	SERPINF1	3.65912	2.24249e-192	1.32015e-187
Fibroblast	LAMA2	2.63246	5.98329e-191	3.52236e-186
Fibroblast	NFIX	1.14266	7.84172e-189	4.61642e-184
Fibroblast	LRP1	2.64147	9.4093e-171	5.53925e-166
Fibroblast	PCOLCE	1.9133	2.43832e-166	1.43544e-161
Fibroblast	APCDD1	1.47788	3.53545e-157	2.08132e-152
Fibroblast	KCNT2	1.41148	3.28535e-155	1.93408e-150
Fibroblast	GAS1	1.30983	5.96998e-141	3.51453e-136
Fibroblast	GLUL	2.47358	1.02256e-131	6.01981e-127
Fibroblast	IGFBP6	3.43518	3.23516e-131	1.90454e-126
Fibroblast	NFKBIZ	1.62224	3.28066e-124	1.93132e-119
Fibroblast	GASK1B	1.59706	2.43613e-121	1.43415e-116
Fibroblast	SRPX	1.54637	1.21808e-119	7.17084e-115
Fibroblast	SAMHD1	1.96532	5.7031e-118	3.35741e-113
Fibroblast	FTL	2.24706	2.63238e-117	1.54968e-112
Fibroblast	CDO1	1.88719	2.59051e-115	1.52503e-110
Fibroblast	CEP126	1.03096	3.5698e-115	2.10154e-110
Fibroblast	CHST7	1.05802	1.64165e-114	9.66439e-110
Fibroblast	TIMP2	2.02188	5.72597e-113	3.37088e-108
Fibroblast	THBS1	2.02478	1.22705e-111	7.22366e-107
Fibroblast	MXRA8	1.29642	2.9133e-108	1.71506e-103
Fibroblast	MGST1	2.56184	3.83068e-108	2.25512e-103
Fibroblast	CBLB	1.47385	3.93399e-107	2.31594e-102
Fibroblast	FSTL1	1.93978	4.86155e-107	2.862e-102
Fibroblast	PLSCR4	1.17337	5.51121e-106	3.24445e-101
Fibroblast	NFIA	1.72195	6.94987e-104	4.09139e-99
Fibroblast	TSC22D3	2.46622	1.30273e-102	7.6692e-98
Fibroblast	FAT4	1.16231	1.28292e-101	7.55252e-97
Fibroblast	S100A4	2.48153	1.55585e-100	9.15931e-96
Fibroblast	BTG2	2.18265	9.13669e-100	5.37877e-95
Fibroblast	PIK3IP1	1.09384	2.05892e-99	1.21209e-94
Fibroblast	IL1R1	1.01702	1.1908e-97	7.01026e-93
Fibroblast	SUN2	1.27734	2.0311e-97	1.19571e-92
Fibroblast	PLXDC2	1.61261	9.8514e-94	5.79952e-89
Fibroblast	SAT1	2.37156	8.8726e-90	5.2233e-85
Fibroblast	PSAP	1.71336	2.0485e-89	1.20595e-84
Fibroblast	PTN	1.88895	2.36232e-87	1.3907e-82
Fibroblast	COL3A1	1.66483	6.90508e-87	4.06502e-82
Fibroblast	LINC-PINT	1.02595	9.62507e-85	5.66628e-80
Fibroblast	SH3D19	1.55795	1.94109e-84	1.14272e-79
Fibroblast	SDC2	1.55179	4.27143e-82	2.51459e-77
Fibroblast	OLFML3	1.32903	2.76983e-80	1.6306e-75
Fibroblast	NFE2L2	1.58506	5.87529e-80	3.45878e-75
Fibroblast	CCDC80	2.2612	1.14787e-74	6.75753e-70
Fibroblast	SERPINE2	1.67517	4.87443e-73	2.86958e-68
Fibroblast	DSE	1.38097	1.99607e-70	1.17509e-65
Fibroblast	ELL2	1.23483	4.52767e-69	2.66544e-64
Fibroblast	UAP1	1.53577	8.06322e-67	4.74682e-62
Fibroblast	ANXA1	1.32542	9.4002e-67	5.5339e-62
Fibroblast	SSPN	1.13387	1.97029e-63	1.15991e-58
Fibroblast	S100A13	1.32674	7.34005e-63	4.32109e-58
Fibroblast	BNIP3L	1.47692	1.41614e-62	8.33679e-58
Fibroblast	LTBP3	1.33118	5.89165e-62	3.46841e-57
Fibroblast	FOXO3	1.49704	1.18064e-61	6.95044e-57
Fibroblast	QSOX1	1.05062	9.98139e-61	5.87604e-56
Fibroblast	SESTD1	1.39835	7.06017e-60	4.15632e-55
Fibroblast	MATN2	1.60113	2.38484e-59	1.40395e-54
Fibroblast	ALDH2	1.65157	4.24076e-56	2.49654e-51
Fibroblast	AKAP13	1.20769	1.84364e-55	1.08535e-50
Fibroblast	TENT5A	1.41372	1.03664e-54	6.10267e-50
Fibroblast	ZFP36L2	1.48924	1.51442e-50	8.91537e-46
Fibroblast	SELENOP	1.22504	2.88005e-50	1.69548e-45
Fibroblast	ERRFI1	1.04571	1.60884e-49	9.47123e-45
Fibroblast	STK17B	0.99318	3.7259e-49	2.19344e-44
Fibroblast	USP53	1.2971	4.76595e-48	2.80571e-43
Fibroblast	F2R	1.20681	9.58832e-48	5.64465e-43
Fibroblast	UBE2B	1.04694	3.88442e-47	2.28676e-42
Fibroblast	SMIM14	1.37551	4.07582e-47	2.39944e-42
Fibroblast	SETD7	1.0985	7.39039e-47	4.35072e-42
Fibroblast	LAMC1	1.22325	3.87982e-46	2.28405e-41
Fibroblast	FTH1	1.18944	5.35712e-46	3.15374e-41
Fibroblast	RARRES2	1.44131	4.70467e-45	2.76964e-40
Fibroblast	GPM6B	1.31811	8.85589e-44	5.21346e-39
Fibroblast	PTGDS	1.69817	3.25651e-43	1.91711e-38
Fibroblast	PDGFD	1.12841	2.15928e-39	1.27117e-34
Fibroblast	RBMS1	1.20421	2.70237e-39	1.59089e-34
Fibroblast	ZFAND5	1.44269	1.57959e-38	9.29904e-34
Fibroblast	BICC1	1.1584	1.5762e-37	9.27909e-33
Fibroblast	EPHX1	1.1167	6.46903e-37	3.80832e-32
Fibroblast	CAB39L	1.1711	1.79031e-36	1.05395e-31
Fibroblast	ECHDC2	1.10658	2.09449e-35	1.23303e-30
Fibroblast	PLTP	1.33673	6.03674e-35	3.55383e-30
Fibroblast	JUND	1.02606	8.51723e-35	5.01409e-30
Fibroblast	GABARAPL1	1.11252	9.07789e-35	5.34416e-30
Fibroblast	AEBP1	1.54694	1.58298e-34	9.31899e-30
Fibroblast	FOXP1	1.09258	1.09696e-33	6.45782e-29
Fibroblast	SESN3	1.06605	2.81381e-33	1.65649e-28
Fibroblast	SKIL	1.02473	6.78123e-33	3.99211e-28
Fibroblast	LARP6	1.12514	1.69029e-32	9.95071e-28
Fibroblast	CLU	1.79026	2.15387e-32	1.26798e-27
Fibroblast	LGALS3BP	1.12707	3.96082e-31	2.33173e-26
Fibroblast	PLIN2	1.37438	1.65012e-29	9.71428e-25
Fibroblast	PHC2	1.08243	3.33472e-29	1.96315e-24
Fibroblast	LTBP1	1.16316	6.67727e-29	3.93091e-24
Fibroblast	LAMB1	1.07455	4.24993e-26	2.50193e-21
Fibroblast	DAAM1	1.14055	1.11725e-25	6.57726e-21
Fibroblast	ZCCHC24	1.09297	1.36885e-23	8.0584e-19
Fibroblast	SPRY1	1.10575	5.04954e-23	2.97266e-18
Fibroblast	CCN1	2.26149	1.10249e-22	6.49035e-18
Fibroblast	CCN2	3.03271	1.99283e-21	1.17318e-16
Fibroblast	SOD2	1.10452	3.14447e-20	1.85115e-15
Smooth Muscle	NDUFA4L2	3.58798	0	0
Smooth Muscle	GJA4	2.8721	0	0
Smooth Muscle	CPM	2.25333	0	0
Smooth Muscle	HEYL	1.82739	0	0
Smooth Muscle	P2RY14	1.65059	0	0
Smooth Muscle	ITIH5	1.36708	0	0
Smooth Muscle	ANO1	1.18827	0	0
Smooth Muscle	RGS7BP	0.904976	0	0
Smooth Muscle	CASQ2	1.68574	9.9476e-286	5.85616e-281
Smooth Muscle	CBLN1	0.859214	1.1697e-278	6.88602e-274
Smooth Muscle	AGT	3.42122	1.67376e-256	9.85344e-252
Smooth Muscle	CLMN	1.50866	2.43593e-246	1.43403e-241
Smooth Muscle	KCNE4	0.97723	2.34605e-244	1.38112e-239
Smooth Muscle	ABCC9	2.6036	2.34524e-242	1.38064e-237
Smooth Muscle	CDH6	1.0967	8.42056e-220	4.95719e-215
Smooth Muscle	NGF	1.24094	1.21707e-212	7.16489e-208
Smooth Muscle	NR2F2	2.4855	2.57295e-206	1.51469e-201
Smooth Muscle	EGFLAM	1.07067	7.94477e-205	4.67709e-200
Smooth Muscle	AOC3	1.02472	1.7329e-199	1.02016e-194
Smooth Muscle	NOTCH3	2.53666	4.74519e-190	2.79349e-185
Smooth Muscle	NR2F2-AS1	0.938983	3.25763e-186	1.91777e-181
Smooth Muscle	NRGN	1.41243	1.38728e-185	8.16693e-181
Smooth Muscle	COLEC11	1.78201	3.62927e-182	2.13655e-177
Smooth Muscle	CARMN	2.76663	2.44115e-167	1.43711e-162
Smooth Muscle	CAMK2N1	1.57584	1.78383e-160	1.05014e-155
Smooth Muscle	RASL11A	0.865432	1.53274e-159	9.02322e-155
Smooth Muscle	MYH11	3.73398	2.17917e-156	1.28288e-151
Smooth Muscle	PDE1A	0.956661	2.39801e-155	1.41171e-150
Smooth Muscle	VSTM4	0.993342	1.13872e-154	6.70366e-150
Smooth Muscle	CCDC3	1.5132	6.93361e-150	4.08182e-145
Smooth Muscle	ADCY3	1.05667	8.98592e-148	5.29001e-143
Smooth Muscle	PDE3A	1.02431	7.2121e-142	4.24576e-137
Smooth Muscle	RGS5	4.35385	3.11479e-140	1.83368e-135
Smooth Muscle	ATP1A2	1.68935	3.18575e-139	1.87545e-134
Smooth Muscle	NTN4	1.33917	1.27442e-135	7.50254e-131
Smooth Muscle	S1PR3	1.1972	3.39442e-130	1.9983e-125
Smooth Muscle	CALD1	2.78838	3.02527e-128	1.78098e-123
Smooth Muscle	CPE	2.39755	5.15996e-114	3.03767e-109
Smooth Muscle	PLCL1	0.948105	1.19672e-113	7.04508e-109
Smooth Muscle	MYLK	1.88696	3.06163e-108	1.80238e-103
Smooth Muscle	PDE5A	1.04034	8.22188e-106	4.84022e-101
Smooth Muscle	ITGA7	1.9344	1.09953e-104	6.47293e-100
Smooth Muscle	EDNRB	1.64026	4.88965e-103	2.87854e-98
Smooth Muscle	C1QTNF1	1.45985	1.0038e-101	5.90936e-97
Smooth Muscle	PRKG1	1.45797	5.79464e-99	3.41131e-94
Smooth Muscle	FGF1	0.900276	1.0292e-96	6.05893e-92
Smooth Muscle	GEM	1.22228	9.74396e-95	5.73627e-90
Smooth Muscle	MRVI1	1.23851	1.21457e-94	7.15016e-90
Smooth Muscle	AC100803.3	1.04967	4.66427e-94	2.74586e-89
Smooth Muscle	NRARP	1.67726	2.40506e-93	1.41586e-88
Smooth Muscle	RNF152	0.991688	5.3788e-93	3.1665e-88
Smooth Muscle	PROCR	1.06641	7.87518e-91	4.63612e-86
Smooth Muscle	RASD1	1.33715	9.31803e-88	5.48552e-83
Smooth Muscle	FILIP1L	1.74498	5.29144e-86	3.11507e-81
Smooth Muscle	GUCY1B1	1.47942	1.00836e-84	5.93624e-80
Smooth Muscle	GUCY1A2	1.26536	1.11103e-80	6.54064e-76
Smooth Muscle	FOXC2	0.959481	1.22155e-80	7.19128e-76
Smooth Muscle	SYTL2	0.928696	9.10638e-80	5.36093e-75
Smooth Muscle	TBX2	1.98848	5.55006e-79	3.26732e-74
Smooth Muscle	FLNA	2.40603	7.64101e-79	4.49827e-74
Smooth Muscle	INPP4B	1.36688	8.65057e-79	5.09259e-74
Smooth Muscle	PACSIN2	1.62381	3.82564e-75	2.25216e-70
Smooth Muscle	MAP1B	1.96292	1.06473e-74	6.26809e-70
Smooth Muscle	NTRK2	1.03984	3.40301e-74	2.00335e-69
Smooth Muscle	TLE1	1.21282	4.57517e-74	2.6934e-69
Smooth Muscle	PLCE1	1.1559	3.04508e-69	1.79264e-64
Smooth Muscle	HES4	1.77439	3.50687e-68	2.0645e-63
Smooth Muscle	DLC1	1.74111	9.2401e-63	5.43965e-58
Smooth Muscle	MTHFD2	1.59358	8.36639e-62	4.92529e-57
Smooth Muscle	KLHL23	1.65091	2.82573e-60	1.66351e-55
Smooth Muscle	KCNJ8	1.6523	2.37878e-58	1.40039e-53
Smooth Muscle	LPP	1.65157	1.98465e-54	1.16837e-49
Smooth Muscle	NDRG2	1.72804	1.46233e-51	8.60872e-47
Smooth Muscle	ARHGAP10	1.54273	1.46565e-50	8.62827e-46
Smooth Muscle	PHLDA2	0.833774	4.44826e-49	2.61869e-44
Smooth Muscle	KANK2	1.36431	4.309e-47	2.53671e-42
Smooth Muscle	ARHGDIB	1.33701	1.50116e-46	8.83732e-42
Smooth Muscle	SYNPO2	1.67531	3.06535e-46	1.80457e-41
Smooth Muscle	UBA2	1.32959	1.28109e-45	7.54177e-41
Smooth Muscle	GPRIN3	1.33388	1.49266e-45	8.78729e-41
Smooth Muscle	ITGB1	1.21135	2.03909e-44	1.20041e-39
Smooth Muscle	MAOA	0.881349	6.74841e-43	3.97279e-38
Smooth Muscle	GUCY1A1	1.35394	7.2966e-43	4.29551e-38
Smooth Muscle	ZFHX3	1.52442	3.37238e-42	1.98532e-37
Smooth Muscle	N4BP2L2	1.16711	2.01591e-40	1.18677e-35
Smooth Muscle	CRIP1	1.39949	2.216e-40	1.30456e-35
Smooth Muscle	PPP1R12A	1.47657	7.74176e-39	4.55758e-34
Smooth Muscle	WTIP	1.08775	1.36204e-38	8.0183e-34
Smooth Muscle	COL27A1	0.83785	4.04788e-38	2.38298e-33
Smooth Muscle	TPM2	2.08762	6.07565e-38	3.57673e-33
Smooth Muscle	FOXN2	0.997226	1.71353e-37	1.00875e-32
Smooth Muscle	LMOD1	1.67316	4.58999e-37	2.70213e-32
Smooth Muscle	MYO1B	1.33052	1.2565e-36	7.397e-32
Smooth Muscle	CALM2	0.929749	9.76853e-35	5.75074e-30
Smooth Muscle	PGF	1.02533	1.03226e-34	6.0769e-30
Smooth Muscle	ADAMTS1	1.93825	7.7278e-34	4.54936e-29
Smooth Muscle	TTLL7	0.926475	9.68352e-31	5.70069e-26
Smooth Muscle	PMEPA1	1.25541	1.03533e-30	6.09497e-26
Smooth Muscle	NBEAL1	1.18899	1.30114e-28	7.6598e-24
Smooth Muscle	DSTN	1.09101	5.69118e-28	3.3504e-23
Smooth Muscle	ARHGEF17	1.0971	9.03456e-28	5.31865e-23
Smooth Muscle	PTEN	1.13036	5.72761e-27	3.37184e-22
Smooth Muscle	MT-ND1	0.822711	4.56057e-26	2.68481e-21
Smooth Muscle	PHLDB2	1.00437	5.66679e-26	3.33604e-21
Smooth Muscle	MT-RNR2	0.89674	1.36369e-25	8.02805e-21
Smooth Muscle	JAG1	1.04189	1.45404e-25	8.55995e-21
Smooth Muscle	MOCS1	0.912635	1.25202e-24	7.37066e-20
Smooth Muscle	GJC1	1.12883	1.17866e-23	6.93875e-19
Smooth Muscle	GRK5	0.904272	1.50289e-23	8.8475e-19
Smooth Muscle	PLS3	1.21124	1.80383e-23	1.06191e-18
Smooth Muscle	ROCK1	1.02859	5.07849e-23	2.98971e-18
Smooth Muscle	BTG1	0.843062	7.17886e-23	4.2262e-18
Smooth Muscle	TBC1D1	1.16647	1.88819e-22	1.11158e-17
Smooth Muscle	NEURL1B	0.93571	5.55723e-22	3.27154e-17
Smooth Muscle	MBNL2	0.997358	1.06061e-21	6.24381e-17
Smooth Muscle	TOB1	1.52405	4.11248e-21	2.42102e-16
Smooth Muscle	RCAN2	1.34692	1.02379e-20	6.02706e-16
Smooth Muscle	NET1	1.38776	2.29025e-20	1.34827e-15
Smooth Muscle	CNN3	0.86501	2.39801e-20	1.41171e-15
Smooth Muscle	PNRC1	0.798198	9.6342e-20	5.67165e-15
Smooth Muscle	SYNM	1.02099	2.17273e-19	1.27909e-14
Smooth Muscle	CRYAB	1.12809	2.26212e-19	1.33171e-14
Smooth Muscle	MAP3K20	0.902012	2.33744e-19	1.37605e-14
Smooth Muscle	CSRP1	1.24873	2.41646e-19	1.42257e-14
Smooth Muscle	ITPR1	0.816536	6.06449e-19	3.57016e-14
Smooth Muscle	DMD	0.977446	7.13357e-19	4.19953e-14
Smooth Muscle	ARHGEF7	1.03729	8.00686e-19	4.71364e-14
Smooth Muscle	SELENBP1	1.01594	1.3209e-18	7.77616e-14
Smooth Muscle	PPP1R12C	0.845549	2.7421e-18	1.61427e-13
Smooth Muscle	JAK1	0.926793	6.81939e-18	4.01458e-13
Smooth Muscle	ATF3	0.811442	1.00362e-17	5.9083e-13
Smooth Muscle	PTH1R	1.12227	1.15824e-17	6.81855e-13
Smooth Muscle	MEF2D	0.810146	3.52788e-17	2.07686e-12
Smooth Muscle	ARGLU1	0.801392	9.83807e-17	5.79167e-12
Smooth Muscle	TLN1	0.884387	1.60681e-16	9.4593e-12
Smooth Muscle	ID4	1.58866	2.5736e-16	1.51508e-11
Smooth Muscle	SMIM3	1.11841	2.38436e-15	1.40367e-10
Smooth Muscle	SPECC1	0.841922	1.59929e-14	9.41504e-10
Smooth Muscle	MYLIP	0.812248	8.57644e-14	5.04895e-09
Smooth Muscle	ASAH1	0.99157	1.33947e-13	7.88543e-09
Smooth Muscle	PNISR	0.822815	4.51291e-13	2.65675e-08
Smooth Muscle	TSC22D1	0.84414	4.70542e-13	2.77008e-08
Smooth Muscle	CHD9	0.889722	2.20318e-12	1.29701e-07
Smooth Muscle	EDNRA	1.00483	2.23526e-12	1.3159e-07
Smooth Muscle	COMT	0.824684	4.1002e-12	2.41379e-07
Smooth Muscle	TESC	0.906413	1.77228e-11	1.04334e-06
Smooth Muscle	ABCA1	0.97759	2.40836e-11	1.4178e-06
Smooth Muscle	CAVIN3	0.830507	2.8317e-11	1.66702e-06
Smooth Muscle	FXYD6	0.892846	6.6172e-11	3.89555e-06
Smooth Muscle	OAZ2	0.926141	9.75399e-11	5.74218e-06
Smooth Muscle	MAPRE2	0.821989	1.03594e-10	6.09858e-06
Smooth Muscle	CCDC102B	0.79907	1.40311e-10	8.26013e-06
Smooth Muscle	AC104083.1	0.852539	1.84379e-10	1.08544e-05
Smooth Muscle	MAP1LC3A	0.81212	4.21979e-10	2.48419e-05
Smooth Muscle	ZBTB38	0.798019	7.00047e-10	4.12118e-05
Smooth Muscle	SLC12A2	0.951011	7.45373e-10	4.38801e-05
Smooth Muscle	MXI1	0.864612	1.3505e-09	7.95041e-05
Smooth Muscle	SNCG	0.944307	2.75456e-09	0.000162161
Smooth Muscle	MPRIP	0.833729	4.0837e-09	0.000240408
Smooth Muscle	PTK2	0.947299	6.70427e-09	0.00039468
Smooth Muscle	PTP4A3	0.996697	3.00135e-08	0.0017669
Smooth Muscle	SLC7A2	0.977998	5.17708e-07	0.0304774
